# Breaking the Phalanx: Overcoming Bacterial Drug Resistance with Quorum Sensing Inhibitors that Enhance Therapeutic Activity of Antibiotics

**DOI:** 10.1101/2025.01.17.633658

**Authors:** Jon-Michael Beasley, Dorjbal Dorjsuren, Sankalp Jain, Marielle Rath, Ricardo Scheufen Tieghi, Alexander Tropsha, Anton Simeonov, Alexey V. Zakharov, Eugene Muratov

## Abstract

Antibiotic-resistant bacterial infections loom over humanity as an increasingly deadly threat. There exists a dire need for new treatments, especially those that synergize with our existing arsenal of antibiotic drugs, to help overcome the gap in antibiotic efficacy and attenuate the development of new antibiotic resistance in the most dangerous pathogens. Quorum-sensing systems in bacteria drive the formation of biofilms, increase surface motility, and enhance other virulence factors, making these systems attractive targets for the discovery of novel antibacterials. Quorum-sensing inhibitors (QSIs) are hypothesized to synergize with existing antibiotics, making bacteria more sensitive to the effects of these drugs. In this study, we aimed to find the synergistic combinations between the QSIs and known antibiotics to combat the two deadliest hospital infections - *Pseudomonas aeruginosa* and *Acinetobacter baumannii.* We mined biochemical activity databases and literature to identify known, high-efficacy QSIs against these bacteria. We used these data to develop and validate a Quantitative Structure-Activity Relationship (QSAR) model for predicting QSI activity and then employed this model to identify new potential QSIs from the Inxight database of approved and investigational drugs. We then tested binary mixtures of the identified QSIs with 11 existing antibiotics using a combinatorial matrix screening approach with ten (five of each) clinical isolates of *P. aeruginosa* and *A. baumannii*. Amongst explored drug combinations, 22 exhibited a synergistic effect. Although no mixture inhibiting all the strains was found, piperacillin combined with ketoprofen, indomethacin, and piroxicam demonstrated the broadest antimicrobial action. We anticipate that further preclinical investigation of these combinations of novel repurposed QSIs with a known antibiotic may lead to novel clinical candidates.

**Table of Content Graphic:** 
