## Supplementary material for "Breaking the Phalanx: Overcoming Bacterial Drug Resistance with Quorum Sensing Inhibitors that Enhance Therapeutic Activity of Antibiotics": Supplemental Data 3 - 11_compounds_data_analysis.xlsx

### Sheet: Sheet1
Protocol Name	Sample ID	Sample Data Type	AC50 (uM)	CC-v2	Efficacy	Max Resp	Structure	Assay Plate ID	Supplier ID	Supplier	Library	Log AC50 (M)	Ligand Efficiency	Sample Name	CC-v1
Acineto-10-NR-52153-vs-selected-antibiotics	NCGC00016246-14	activity	8.28498	-1.1	-85.938	-84.727	ClC1=CC=C(NC(=N)NC(=N)NCCCCCCNC(=N)NC(=N)NC2=CC=C(Cl)C=C2)C=C1	H1102737	Prestw-143	Prestwick	null	-5.0817	null	Chlorhexidine	-1.1
Acineto-6-NR-19298-vs-selected-antibiotics	NCGC00016246-14	activity	11.7028	-2.1	-100.166	-94.704	ClC1=CC=C(NC(=N)NC(=N)NCCCCCCNC(=N)NC(=N)NC2=CC=C(Cl)C=C2)C=C1	E1043309	Prestw-143	Prestwick	null	-4.9317	null	Chlorhexidine	-2.1
Acineto-7-NR-19299-vs-selected-antibiotics	NCGC00016246-14	activity	23.3502	-2.1	-102.672	-97.845	ClC1=CC=C(NC(=N)NC(=N)NCCCCCCNC(=N)NC(=N)NC2=CC=C(Cl)C=C2)C=C1	H1102721	Prestw-143	Prestwick	null	-4.6317	null	Chlorhexidine	-2.1
Acineto-8-NR-17777-vs-selected-antibiotics	NCGC00016246-14	activity	11.7028	-2.1	-102.645	-101.049	ClC1=CC=C(NC(=N)NC(=N)NCCCCCCNC(=N)NC(=N)NC2=CC=C(Cl)C=C2)C=C1	H1043759	Prestw-143	Prestwick	null	-4.9317	null	Chlorhexidine	-2.1
Acineto-9-NR-17783-vs-selected-antibiotics	NCGC00016246-14	activity	26.1994	-2.1	-126.551	-98.015	ClC1=CC=C(NC(=N)NC(=N)NCCCCCCNC(=N)NC(=N)NC2=CC=C(Cl)C=C2)C=C1	H1102733	Prestw-143	Prestwick	null	-4.5817	null	Chlorhexidine	-2.1
Acineto-NR-19298-vs-selected-cmpds	NCGC00016246-14	activity	3.29831	-1.1	-84.448	-91.689	ClC1=CC=C(NC(=N)NC(=N)NCCCCCCNC(=N)NC(=N)NC2=CC=C(Cl)C=C2)C=C1	E5046967	Prestw-143	Prestwick	null	-5.4817	null	Chlorhexidine	-1.1
P_Aeru-1-NR-51516-vs-selected-antibiotics	NCGC00016246-14	activity	14.733	-2.1	-110.444	-109.259	ClC1=CC=C(NC(=N)NC(=N)NCCCCCCNC(=N)NC(=N)NC2=CC=C(Cl)C=C2)C=C1	B1051981	Prestw-143	Prestwick	null	-4.8317	null	Chlorhexidine	-2.1
P_Aeru-2-NR-51520-vs-selected-antibiotics	NCGC00016246-14	activity	16.5307	-2.1	-98.541	-96.609	ClC1=CC=C(NC(=N)NC(=N)NCCCCCCNC(=N)NC(=N)NC2=CC=C(Cl)C=C2)C=C1	H1043771	Prestw-143	Prestwick	null	-4.7817	null	Chlorhexidine	-2.1
P_Aeru-3-NR-51524-vs-selected-antibiotics	NCGC00016246-14	activity	9.2959	-1.1	-89.741	-94.436	ClC1=CC=C(NC(=N)NC(=N)NCCCCCCNC(=N)NC(=N)NC2=CC=C(Cl)C=C2)C=C1	H1043767	Prestw-143	Prestwick	null	-5.0317	null	Chlorhexidine	-1.1
P_Aeru-4-NR-50573-vs-selected-antibiotics	NCGC00016246-14	activity	11.7028	-2.1	-107.51	-108.353	ClC1=CC=C(NC(=N)NC(=N)NCCCCCCNC(=N)NC(=N)NC2=CC=C(Cl)C=C2)C=C1	H1043755	Prestw-143	Prestwick	null	-4.9317	null	Chlorhexidine	-2.1
P_Aeru-5-NR-51515-vs-selected-antibiotics	NCGC00016246-14	activity	18.5478	-2.1	-110.274	-98.779	ClC1=CC=C(NC(=N)NC(=N)NCCCCCCNC(=N)NC(=N)NC2=CC=C(Cl)C=C2)C=C1	H1043751	Prestw-143	Prestwick	null	-4.7317	null	Chlorhexidine	-2.1
P_Aeru-NR-51516-vs-selected-cmpds	NCGC00016246-14	activity	7.384	-1.1	-108.578	-99.854	ClC1=CC=C(NC(=N)NC(=N)NCCCCCCNC(=N)NC(=N)NC2=CC=C(Cl)C=C2)C=C1	B1051985	Prestw-143	Prestwick	null	-5.1317	null	Chlorhexidine	-1.1
Acineto-10-NR-52153-vs-selected-antibiotics	NCGC00018143-11	activity	7.384	-1.1	-99.52	-90.678	CCN1CCN(CC1)C2=CC3=C(C=C2F)C(=O)C(=C/N3C4CC4)\C(O)=O	H1102739	HY-B0502	MedChem Express	null	-5.1317	null	Enrofloxacin	-1.1
Acineto-6-NR-19298-vs-selected-antibiotics	NCGC00018143-11	activity	1.4733	-1.1	-98.862	-97.836	CCN1CCN(CC1)C2=CC3=C(C=C2F)C(=O)C(=C/N3C4CC4)\C(O)=O	E1043313	HY-B0502	MedChem Express	null	-5.8317	null	Enrofloxacin	-1.1
Acineto-7-NR-19299-vs-selected-antibiotics	NCGC00018143-11	activity	0.07384	-1.1	-87.933	-90.212	CCN1CCN(CC1)C2=CC3=C(C=C2F)C(=O)C(=C/N3C4CC4)\C(O)=O	H1102723	HY-B0502	MedChem Express	null	-7.1317	null	Enrofloxacin	-1.1
Acineto-8-NR-17777-vs-selected-antibiotics	NCGC00018143-11	activity	1.17029	-1.1	-95.039	-93.832	CCN1CCN(CC1)C2=CC3=C(C=C2F)C(=O)C(=C/N3C4CC4)\C(O)=O	H1043761	HY-B0502	MedChem Express	null	-5.9317	null	Enrofloxacin	-1.1
Acineto-9-NR-17783-vs-selected-antibiotics	NCGC00018143-11	activity	18.5478	-2.1	-101.719	-93.664	CCN1CCN(CC1)C2=CC3=C(C=C2F)C(=O)C(=C/N3C4CC4)\C(O)=O	H1102735	HY-B0502	MedChem Express	null	-4.7317	null	Enrofloxacin	-2.1
Acineto-NR-19298-vs-selected-cmpds	NCGC00018143-11	activity	16.5307	-2.2	-72.435	-93.871	CCN1CCN(CC1)C2=CC3=C(C=C2F)C(=O)C(=C/N3C4CC4)\C(O)=O	E5046975	HY-B0502	MedChem Express	null	-4.7817	null	Enrofloxacin	-2.1
P_Aeru-1-NR-51516-vs-selected-antibiotics	NCGC00018143-11	activity	20.8109	-2.2	-52.537	-50.786	CCN1CCN(CC1)C2=CC3=C(C=C2F)C(=O)C(=C/N3C4CC4)\C(O)=O	B1051983	HY-B0502	MedChem Express	null	-4.6817	null	Enrofloxacin	-2.2
P_Aeru-2-NR-51520-vs-selected-antibiotics	NCGC00018143-11	activity	18.5478	-2.2	-38.315	-40.905	CCN1CCN(CC1)C2=CC3=C(C=C2F)C(=O)C(=C/N3C4CC4)\C(O)=O	H1043773	HY-B0502	MedChem Express	null	-4.7317	null	Enrofloxacin	-2.2
P_Aeru-3-NR-51524-vs-selected-antibiotics	NCGC00018143-11	activity	18.5478	-2.1	-83.933	-80.031	CCN1CCN(CC1)C2=CC3=C(C=C2F)C(=O)C(=C/N3C4CC4)\C(O)=O	H1043769	HY-B0502	MedChem Express	null	-4.7317	null	Enrofloxacin	-2.1
P_Aeru-4-NR-50573-vs-selected-antibiotics	NCGC00018143-11	activity	1.31308	-1.1	-101.224	-103.641	CCN1CCN(CC1)C2=CC3=C(C=C2F)C(=O)C(=C/N3C4CC4)\C(O)=O	H1043757	HY-B0502	MedChem Express	null	-5.8817	null	Enrofloxacin	-1.1
P_Aeru-5-NR-51515-vs-selected-antibiotics	NCGC00018143-11	activity	10.4302	-1.1	-87.656	-91.98	CCN1CCN(CC1)C2=CC3=C(C=C2F)C(=O)C(=C/N3C4CC4)\C(O)=O	H1043753	HY-B0502	MedChem Express	null	-4.9817	null	Enrofloxacin	-1.1
P_Aeru-NR-51516-vs-selected-cmpds	NCGC00018143-11	activity	0.117028	-1.1	-103.108	-110.128	CCN1CCN(CC1)C2=CC3=C(C=C2F)C(=O)C(=C/N3C4CC4)\C(O)=O	B1051987	HY-B0502	MedChem Express	null	-6.9317	null	Enrofloxacin	-1.1
Acineto-10-NR-52153-vs-selected-antibiotics	NCGC00166308-03	activity	6.58099	-1.1	-93.539	-92.797	CN1CCN(CC1)C2=C(F)C=C3C(=O)\C(=C/N(C4=CC=C(F)C=C4)C3=C2)C(O)=O	H1102739	A8411	APExBIO	null	-5.1817	null	Difloxacin HCl	-1.1
Acineto-6-NR-19298-vs-selected-antibiotics	NCGC00166308-03	activity	1.4733	-1.1	-108.078	-101.273	CN1CCN(CC1)C2=C(F)C=C3C(=O)\C(=C/N(C4=CC=C(F)C=C4)C3=C2)C(O)=O	E1043313	A8411	APExBIO	null	-5.8317	null	Difloxacin HCl	-1.1
Acineto-7-NR-19299-vs-selected-antibiotics	NCGC00166308-03	activity	0.052275	-1.1	-90.641	-91.005	CN1CCN(CC1)C2=C(F)C=C3C(=O)\C(=C/N(C4=CC=C(F)C=C4)C3=C2)C(O)=O	H1102723	A8411	APExBIO	null	-7.2817	null	Difloxacin HCl	-1.1
Acineto-8-NR-17777-vs-selected-antibiotics	NCGC00166308-03	activity	1.31308	-1.1	-100.46	-95.836	CN1CCN(CC1)C2=C(F)C=C3C(=O)\C(=C/N(C4=CC=C(F)C=C4)C3=C2)C(O)=O	H1043761	A8411	APExBIO	null	-5.8817	null	Difloxacin HCl	-1.1
Acineto-9-NR-17783-vs-selected-antibiotics	NCGC00166308-03	activity	20.8109	-2.1	-105.258	-97.383	CN1CCN(CC1)C2=C(F)C=C3C(=O)\C(=C/N(C4=CC=C(F)C=C4)C3=C2)C(O)=O	H1102735	A8411	APExBIO	null	-4.6817	null	Difloxacin HCl	-2.1
Acineto-NR-19298-vs-selected-cmpds	NCGC00166308-03	activity	16.5307	-2.1	-100.644	-96.709	CN1CCN(CC1)C2=C(F)C=C3C(=O)\C(=C/N(C4=CC=C(F)C=C4)C3=C2)C(O)=O	E5046975	A8411	APExBIO	null	-4.7817	null	Difloxacin HCl	-2.1
P_Aeru-1-NR-51516-vs-selected-antibiotics	NCGC00166308-03	activity	32.9831	-3	-120.077	-97.27	CN1CCN(CC1)C2=C(F)C=C3C(=O)\C(=C/N(C4=CC=C(F)C=C4)C3=C2)C(O)=O	B1051983	A8411	APExBIO	null	-4.4817	null	Difloxacin HCl	-3
P_Aeru-2-NR-51520-vs-selected-antibiotics	NCGC00166308-03	activity	26.1994	-3	-60.043	-52.305	CN1CCN(CC1)C2=C(F)C=C3C(=O)\C(=C/N(C4=CC=C(F)C=C4)C3=C2)C(O)=O	H1043773	A8411	APExBIO	null	-4.5817	null	Difloxacin HCl	-3
P_Aeru-3-NR-51524-vs-selected-antibiotics	NCGC00166308-03	activity	16.5307	-2.1	-113.832	-101.607	CN1CCN(CC1)C2=C(F)C=C3C(=O)\C(=C/N(C4=CC=C(F)C=C4)C3=C2)C(O)=O	H1043769	A8411	APExBIO	null	-4.7817	null	Difloxacin HCl	-2.1
P_Aeru-4-NR-50573-vs-selected-antibiotics	NCGC00166308-03	activity	1.31308	-1.1	-108.686	-107.823	CN1CCN(CC1)C2=C(F)C=C3C(=O)\C(=C/N(C4=CC=C(F)C=C4)C3=C2)C(O)=O	H1043757	A8411	APExBIO	null	-5.8817	null	Difloxacin HCl	-1.1
P_Aeru-5-NR-51515-vs-selected-antibiotics	NCGC00166308-03	activity	13.1308	-2.1	-95.732	-93.484	CN1CCN(CC1)C2=C(F)C=C3C(=O)\C(=C/N(C4=CC=C(F)C=C4)C3=C2)C(O)=O	H1043753	A8411	APExBIO	null	-4.8817	null	Difloxacin HCl	-2.1
P_Aeru-NR-51516-vs-selected-cmpds	NCGC00166308-03	activity	0.08285	-1.1	-89.174	-109.062	CN1CCN(CC1)C2=C(F)C=C3C(=O)\C(=C/N(C4=CC=C(F)C=C4)C3=C2)C(O)=O	B1051987	A8411	APExBIO	null	-7.0817	null	Difloxacin HCl	-1.1
Acineto-10-NR-52153-vs-selected-antibiotics	NCGC00167527-05	activity	5.86532	-1.1	-89.17	-89.288	CC1CN(CCN1)C2=C(F)C(=C3C(=O)\C(=C/N(C4CC4)C3=C2)C(O)=O)C	H1102737	Prestw-1797	Prestwick	null	-5.2317	null	Grepafloxacin	-1.1
Acineto-6-NR-19298-vs-selected-antibiotics	NCGC00167527-05	activity	1.4733	-1.1	-101.514	-95.701	CC1CN(CCN1)C2=C(F)C(=C3C(=O)\C(=C/N(C4CC4)C3=C2)C(O)=O)C	E1043309	Prestw-1797	Prestwick	null	-5.8317	null	Grepafloxacin	-1.1
Acineto-7-NR-19299-vs-selected-antibiotics	NCGC00167527-05	activity	0.092959	-1.1	-94.431	-96.552	CC1CN(CCN1)C2=C(F)C(=C3C(=O)\C(=C/N(C4CC4)C3=C2)C(O)=O)C	H1102721	Prestw-1797	Prestwick	null	-7.0317	null	Grepafloxacin	-1.1
Acineto-8-NR-17777-vs-selected-antibiotics	NCGC00167527-05	activity	1.04302	-1.3	-97.39	-95.859	CC1CN(CCN1)C2=C(F)C(=C3C(=O)\C(=C/N(C4CC4)C3=C2)C(O)=O)C	H1043759	Prestw-1797	Prestwick	null	-5.9817	null	Grepafloxacin	-1.1
Acineto-9-NR-17783-vs-selected-antibiotics	NCGC00167527-05	activity	18.5478	-2.1	-100.069	-94.045	CC1CN(CCN1)C2=C(F)C(=C3C(=O)\C(=C/N(C4CC4)C3=C2)C(O)=O)C	H1102733	Prestw-1797	Prestwick	null	-4.7317	null	Grepafloxacin	-2.1
Acineto-NR-19298-vs-selected-cmpds	NCGC00167527-05	activity	14.733	-2.1	-102.68	-95.743	CC1CN(CCN1)C2=C(F)C(=C3C(=O)\C(=C/N(C4CC4)C3=C2)C(O)=O)C	E5046967	Prestw-1797	Prestwick	null	-4.8317	null	Grepafloxacin	-2.1
P_Aeru-1-NR-51516-vs-selected-antibiotics	NCGC00167527-05	activity	13.1308	-2.4	-45.556	-41.481	CC1CN(CCN1)C2=C(F)C(=C3C(=O)\C(=C/N(C4CC4)C3=C2)C(O)=O)C	B1051981	Prestw-1797	Prestwick	null	-4.8817	null	Grepafloxacin	-2.4
P_Aeru-2-NR-51520-vs-selected-antibiotics	NCGC00167527-05	activity	18.5478	-2.2	-43.667	-45.161	CC1CN(CCN1)C2=C(F)C(=C3C(=O)\C(=C/N(C4CC4)C3=C2)C(O)=O)C	H1043771	Prestw-1797	Prestwick	null	-4.7317	null	Grepafloxacin	-2.2
P_Aeru-3-NR-51524-vs-selected-antibiotics	NCGC00167527-05	activity	16.5307	-2.2	-79.034	-78.582	CC1CN(CCN1)C2=C(F)C(=C3C(=O)\C(=C/N(C4CC4)C3=C2)C(O)=O)C	H1043767	Prestw-1797	Prestwick	null	-4.7817	null	Grepafloxacin	-2.2
P_Aeru-4-NR-50573-vs-selected-antibiotics	NCGC00167527-05	activity	1.31308	-1.1	-105.142	-105.543	CC1CN(CCN1)C2=C(F)C(=C3C(=O)\C(=C/N(C4CC4)C3=C2)C(O)=O)C	H1043755	Prestw-1797	Prestwick	null	-5.8817	null	Grepafloxacin	-1.1
P_Aeru-5-NR-51515-vs-selected-antibiotics	NCGC00167527-05	activity	11.7028	-2.1	-96.764	-92.186	CC1CN(CCN1)C2=C(F)C(=C3C(=O)\C(=C/N(C4CC4)C3=C2)C(O)=O)C	H1043751	Prestw-1797	Prestwick	null	-4.9317	null	Grepafloxacin	-2.1
P_Aeru-NR-51516-vs-selected-cmpds	NCGC00167527-05	activity	0.092959	-1.1	-110.788	-116.654	CC1CN(CCN1)C2=C(F)C(=C3C(=O)\C(=C/N(C4CC4)C3=C2)C(O)=O)C	B1051985	Prestw-1797	Prestwick	null	-7.0317	null	Grepafloxacin	-1.1
Acineto-10-NR-52153-vs-selected-antibiotics	NCGC00167534-07	activity	7.384	-1.1	-92.659	-89.979	C[C@H]1COC2=C(C(=CC3=C2N1\C=C(C(O)=O)/C3=O)F)C4(N)CC4	H1102737	HY-B0724A	MedChem Express	null	-5.1317	null	Pazufloxacin (mesylate)	-1.1
Acineto-6-NR-19298-vs-selected-antibiotics	NCGC00167534-07	activity	0.586532	-1.1	-109.99	-101.682	C[C@H]1COC2=C(C(=CC3=C2N1\C=C(C(O)=O)/C3=O)F)C4(N)CC4	E1043309	HY-B0724A	MedChem Express	null	-6.2317	null	Pazufloxacin (mesylate)	-1.1
Acineto-7-NR-19299-vs-selected-antibiotics	NCGC00167534-07	activity	0.329831	-1.1	-96.507	-96.552	C[C@H]1COC2=C(C(=CC3=C2N1\C=C(C(O)=O)/C3=O)F)C4(N)CC4	H1102721	HY-B0724A	MedChem Express	null	-6.4817	null	Pazufloxacin (mesylate)	-1.1
Acineto-8-NR-17777-vs-selected-antibiotics	NCGC00167534-07	activity	0.465899	-1.3	-101.264	-97.073	C[C@H]1COC2=C(C(=CC3=C2N1\C=C(C(O)=O)/C3=O)F)C4(N)CC4	H1043759	HY-B0724A	MedChem Express	null	-6.3317	null	Pazufloxacin (mesylate)	-1.1
Acineto-9-NR-17783-vs-selected-antibiotics	NCGC00167534-07	activity	26.1994	-3	-103.874	-88.433	C[C@H]1COC2=C(C(=CC3=C2N1\C=C(C(O)=O)/C3=O)F)C4(N)CC4	H1102733	HY-B0724A	MedChem Express	null	-4.5817	null	Pazufloxacin (mesylate)	-3
Acineto-NR-19298-vs-selected-cmpds	NCGC00167534-07	activity	4.15233	-1.1	-92.989	-94.34	C[C@H]1COC2=C(C(=CC3=C2N1\C=C(C(O)=O)/C3=O)F)C4(N)CC4	E5046967	HY-B0724A	MedChem Express	null	-5.3817	null	Pazufloxacin (mesylate)	-1.1
P_Aeru-1-NR-51516-vs-selected-antibiotics	NCGC00167534-07	activity	9.2959	-1.1	-125.889	-129.63	C[C@H]1COC2=C(C(=CC3=C2N1\C=C(C(O)=O)/C3=O)F)C4(N)CC4	B1051981	HY-B0724A	MedChem Express	null	-5.0317	null	Pazufloxacin (mesylate)	-1.1
P_Aeru-2-NR-51520-vs-selected-antibiotics	NCGC00167534-07	activity	3.70077	-1.1	-101.614	-100.414	C[C@H]1COC2=C(C(=CC3=C2N1\C=C(C(O)=O)/C3=O)F)C4(N)CC4	H1043771	HY-B0724A	MedChem Express	null	-5.4317	null	Pazufloxacin (mesylate)	-1.1
P_Aeru-3-NR-51524-vs-selected-antibiotics	NCGC00167534-07	activity	2.08109	-1.1	-105.17	-100.838	C[C@H]1COC2=C(C(=CC3=C2N1\C=C(C(O)=O)/C3=O)F)C4(N)CC4	H1043767	HY-B0724A	MedChem Express	null	-5.6817	null	Pazufloxacin (mesylate)	-1.1
P_Aeru-4-NR-50573-vs-selected-antibiotics	NCGC00167534-07	activity	0.415233	-1.1	-107.986	-107.416	C[C@H]1COC2=C(C(=CC3=C2N1\C=C(C(O)=O)/C3=O)F)C4(N)CC4	H1043755	HY-B0724A	MedChem Express	null	-6.3817	null	Pazufloxacin (mesylate)	-1.1
P_Aeru-5-NR-51515-vs-selected-antibiotics	NCGC00167534-07	activity	14.733	-2.1	-102.63	-98.657	C[C@H]1COC2=C(C(=CC3=C2N1\C=C(C(O)=O)/C3=O)F)C4(N)CC4	H1043751	HY-B0724A	MedChem Express	null	-4.8317	null	Pazufloxacin (mesylate)	-2.1
P_Aeru-NR-51516-vs-selected-cmpds	NCGC00167534-07	activity	0.7384	-1.1	-106.945	-113.44	C[C@H]1COC2=C(C(=CC3=C2N1\C=C(C(O)=O)/C3=O)F)C4(N)CC4	B1051985	HY-B0724A	MedChem Express	null	-6.1317	null	Pazufloxacin (mesylate)	-1.1
Acineto-10-NR-52153-vs-selected-antibiotics	NCGC00181770-06	activity	2.61994	-1.1	-92.093	-91.808	C[C@H]1NCC2=C1C=CC(=C2)C3=CC=C4C(=O)C(=CN(C5CC5)C4=C3OC(F)F)C(O)=O	H1102739	DC8893	DC Chemicals	null	-5.5817	null	Garenoxacin (Mesylate hydrate)	-1.1
Acineto-6-NR-19298-vs-selected-antibiotics	NCGC00181770-06	activity	1.31308	-1.1	-107.251	-101.528	C[C@H]1NCC2=C1C=CC(=C2)C3=CC=C4C(=O)C(=CN(C5CC5)C4=C3OC(F)F)C(O)=O	E1043313	DC8893	DC Chemicals	null	-5.8817	null	Garenoxacin (Mesylate hydrate)	-1.1
Acineto-7-NR-19299-vs-selected-antibiotics	NCGC00181770-06	activity	0.04659	-1.1	-86.538	-89.947	C[C@H]1NCC2=C1C=CC(=C2)C3=CC=C4C(=O)C(=CN(C5CC5)C4=C3OC(F)F)C(O)=O	H1102723	DC8893	DC Chemicals	null	-7.3317	null	Garenoxacin (Mesylate hydrate)	-1.1
Acineto-8-NR-17777-vs-selected-antibiotics	NCGC00181770-06	activity	1.04302	-1.1	-98.114	-97.944	C[C@H]1NCC2=C1C=CC(=C2)C3=CC=C4C(=O)C(=CN(C5CC5)C4=C3OC(F)F)C(O)=O	H1043761	DC8893	DC Chemicals	null	-5.9817	null	Garenoxacin (Mesylate hydrate)	-1.1
Acineto-9-NR-17783-vs-selected-antibiotics	NCGC00181770-06	activity	9.2959	-1.1	-98.854	-97.658	C[C@H]1NCC2=C1C=CC(=C2)C3=CC=C4C(=O)C(=CN(C5CC5)C4=C3OC(F)F)C(O)=O	H1102735	DC8893	DC Chemicals	null	-5.0317	null	Garenoxacin (Mesylate hydrate)	-1.1
Acineto-NR-19298-vs-selected-cmpds	NCGC00181770-06	activity	14.733	-2.1	-102.425	-97.115	C[C@H]1NCC2=C1C=CC(=C2)C3=CC=C4C(=O)C(=CN(C5CC5)C4=C3OC(F)F)C(O)=O	E5046975	DC8893	DC Chemicals	null	-4.8317	null	Garenoxacin (Mesylate hydrate)	-2.1
P_Aeru-1-NR-51516-vs-selected-antibiotics	NCGC00181770-06	activity	23.3502	-3	-65.012	-63.027	C[C@H]1NCC2=C1C=CC(=C2)C3=CC=C4C(=O)C(=CN(C5CC5)C4=C3OC(F)F)C(O)=O	B1051983	DC8893	DC Chemicals	null	-4.6317	null	Garenoxacin (Mesylate hydrate)	-3
P_Aeru-2-NR-51520-vs-selected-antibiotics	NCGC00181770-06	activity	32.9831	-2.4	-35.877	-25.314	C[C@H]1NCC2=C1C=CC(=C2)C3=CC=C4C(=O)C(=CN(C5CC5)C4=C3OC(F)F)C(O)=O	H1043773	DC8893	DC Chemicals	null	-4.4817	null	Garenoxacin (Mesylate hydrate)	4
P_Aeru-3-NR-51524-vs-selected-antibiotics	NCGC00181770-06	activity	14.733	-2.2	-62.621	-60.903	C[C@H]1NCC2=C1C=CC(=C2)C3=CC=C4C(=O)C(=CN(C5CC5)C4=C3OC(F)F)C(O)=O	H1043769	DC8893	DC Chemicals	null	-4.8317	null	Garenoxacin (Mesylate hydrate)	-2.2
P_Aeru-4-NR-50573-vs-selected-antibiotics	NCGC00181770-06	activity	1.17029	-1.1	-103.779	-105.5	C[C@H]1NCC2=C1C=CC(=C2)C3=CC=C4C(=O)C(=CN(C5CC5)C4=C3OC(F)F)C(O)=O	H1043757	DC8893	DC Chemicals	null	-5.9317	null	Garenoxacin (Mesylate hydrate)	-1.1
P_Aeru-5-NR-51515-vs-selected-antibiotics	NCGC00181770-06	activity	7.384	-1.1	-109.106	-97.243	C[C@H]1NCC2=C1C=CC(=C2)C3=CC=C4C(=O)C(=CN(C5CC5)C4=C3OC(F)F)C(O)=O	H1043753	DC8893	DC Chemicals	null	-5.1317	null	Garenoxacin (Mesylate hydrate)	-1.1
P_Aeru-NR-51516-vs-selected-cmpds	NCGC00181770-06	activity	0.08285	-1.1	-90.127	-101.173	C[C@H]1NCC2=C1C=CC(=C2)C3=CC=C4C(=O)C(=CN(C5CC5)C4=C3OC(F)F)C(O)=O	B1051987	DC8893	DC Chemicals	null	-7.0817	null	Garenoxacin (Mesylate hydrate)	-1.1
Acineto-10-NR-52153-vs-selected-antibiotics	NCGC00246499-07	activity	2.33502	-1.1	-84.724	-88.277	NC1CCN(C1)C2=C(F)C=C3C(=O)\C(=C/N(C4CC4)C3=C2Cl)C(O)=O	H1102739	HY-B0536	MedChem Express	null	-5.6317	null	Clinafloxacin	-1.1
Acineto-6-NR-19298-vs-selected-antibiotics	NCGC00246499-07	activity	0.293962	-1.1	-106.016	-101.782	NC1CCN(C1)C2=C(F)C=C3C(=O)\C(=C/N(C4CC4)C3=C2Cl)C(O)=O	E1043313	HY-B0536	MedChem Express	null	-6.5317	null	Clinafloxacin	-1.1
Acineto-7-NR-19299-vs-selected-antibiotics	NCGC00246499-07	activity	0.08285	-1.1	-88.874	-90.741	NC1CCN(C1)C2=C(F)C=C3C(=O)\C(=C/N(C4CC4)C3=C2Cl)C(O)=O	H1102723	HY-B0536	MedChem Express	null	-7.0817	null	Clinafloxacin	-1.1
Acineto-8-NR-17777-vs-selected-antibiotics	NCGC00246499-07	activity	0.329831	-1.1	-94.595	-93.516	NC1CCN(C1)C2=C(F)C=C3C(=O)\C(=C/N(C4CC4)C3=C2Cl)C(O)=O	H1043761	HY-B0536	MedChem Express	null	-6.4817	null	Clinafloxacin	-1.1
Acineto-9-NR-17783-vs-selected-antibiotics	NCGC00246499-07	activity	6.58099	-1.2	-76.587	-74.656	NC1CCN(C1)C2=C(F)C=C3C(=O)\C(=C/N(C4CC4)C3=C2Cl)C(O)=O	H1102735	HY-B0536	MedChem Express	null	-5.1817	null	Clinafloxacin	-1.2
Acineto-NR-19298-vs-selected-cmpds	NCGC00246499-07	activity	2.93962	-1.1	-93.291	-97.564	NC1CCN(C1)C2=C(F)C=C3C(=O)\C(=C/N(C4CC4)C3=C2Cl)C(O)=O	E5046975	HY-B0536	MedChem Express	null	-5.5317	null	Clinafloxacin	-1.1
P_Aeru-1-NR-51516-vs-selected-antibiotics	NCGC00246499-07	activity	6.58099	-1.2	-79.608	-73.945	NC1CCN(C1)C2=C(F)C=C3C(=O)\C(=C/N(C4CC4)C3=C2Cl)C(O)=O	B1051983	HY-B0536	MedChem Express	null	-5.1817	null	Clinafloxacin	-1.2
P_Aeru-2-NR-51520-vs-selected-antibiotics	NCGC00246499-07	activity	9.2959	-2.2	-41.851	-39.564	NC1CCN(C1)C2=C(F)C=C3C(=O)\C(=C/N(C4CC4)C3=C2Cl)C(O)=O	H1043773	HY-B0536	MedChem Express	null	-5.0317	null	Clinafloxacin	-2.2
P_Aeru-3-NR-51524-vs-selected-antibiotics	NCGC00246499-07	activity	3.70077	-1.2	-79.723	-76.511	NC1CCN(C1)C2=C(F)C=C3C(=O)\C(=C/N(C4CC4)C3=C2Cl)C(O)=O	H1043769	HY-B0536	MedChem Express	null	-5.4317	null	Clinafloxacin	-1.2
P_Aeru-4-NR-50573-vs-selected-antibiotics	NCGC00246499-07	activity	0.370076	-1.1	-105.012	-106.584	NC1CCN(C1)C2=C(F)C=C3C(=O)\C(=C/N(C4CC4)C3=C2Cl)C(O)=O	H1043757	HY-B0536	MedChem Express	null	-6.4317	null	Clinafloxacin	-1.1
P_Aeru-5-NR-51515-vs-selected-antibiotics	NCGC00246499-07	activity	7.384	-1.2	-77.327	-67.293	NC1CCN(C1)C2=C(F)C=C3C(=O)\C(=C/N(C4CC4)C3=C2Cl)C(O)=O	H1043753	HY-B0536	MedChem Express	null	-5.1317	null	Clinafloxacin	-1.2
P_Aeru-NR-51516-vs-selected-cmpds	NCGC00246499-07	activity	0.261994	-1.1	-92.071	-101.812	NC1CCN(C1)C2=C(F)C=C3C(=O)\C(=C/N(C4CC4)C3=C2Cl)C(O)=O	B1051987	HY-B0536	MedChem Express	null	-6.5817	null	Clinafloxacin	-1.1
Acineto-10-NR-52153-vs-selected-antibiotics	NCGC00381739-01	activity	2.33502	-1.1	-94.207	-93.079	N[C@@H]1[C@H]2CN(C[C@@H]12)C3=C(F)C=C4C(=O)\C(=C/N(C5=C(F)C=C(F)C=C5)C4=N3)C(O)=O	H1102739	3863	Tocris	null	-5.6317	null	Trovafloxacin mesylate	-1.1
Acineto-6-NR-19298-vs-selected-antibiotics	NCGC00381739-01	activity	0.586532	-1.1	-111.402	-103.947	N[C@@H]1[C@H]2CN(C[C@@H]12)C3=C(F)C=C4C(=O)\C(=C/N(C5=C(F)C=C(F)C=C5)C4=N3)C(O)=O	E1043313	3863	Tocris	null	-6.2317	null	Trovafloxacin mesylate	-1.1
Acineto-7-NR-19299-vs-selected-antibiotics	NCGC00381739-01	activity	0.029396	-1.1	-86.914	-93.122	N[C@@H]1[C@H]2CN(C[C@@H]12)C3=C(F)C=C4C(=O)\C(=C/N(C5=C(F)C=C(F)C=C5)C4=N3)C(O)=O	H1102723	3863	Tocris	null	-7.5317	null	Trovafloxacin mesylate	-1.1
Acineto-8-NR-17777-vs-selected-antibiotics	NCGC00381739-01	activity	0.329831	-1.1	-101.059	-100.369	N[C@@H]1[C@H]2CN(C[C@@H]12)C3=C(F)C=C4C(=O)\C(=C/N(C5=C(F)C=C(F)C=C5)C4=N3)C(O)=O	H1043761	3863	Tocris	null	-6.4817	null	Trovafloxacin mesylate	-1.1
Acineto-9-NR-17783-vs-selected-antibiotics	NCGC00381739-01	activity	6.58099	-1.1	-96.273	-97.245	N[C@@H]1[C@H]2CN(C[C@@H]12)C3=C(F)C=C4C(=O)\C(=C/N(C5=C(F)C=C(F)C=C5)C4=N3)C(O)=O	H1102735	3863	Tocris	null	-5.1817	null	Trovafloxacin mesylate	-1.1
Acineto-NR-19298-vs-selected-cmpds	NCGC00381739-01	activity	3.70077	-1.1	-89.992	-94.944	N[C@@H]1[C@H]2CN(C[C@@H]12)C3=C(F)C=C4C(=O)\C(=C/N(C5=C(F)C=C(F)C=C5)C4=N3)C(O)=O	E5046975	3863	Tocris	null	-5.4317	null	Trovafloxacin mesylate	-1.1
P_Aeru-1-NR-51516-vs-selected-antibiotics	NCGC00381739-01	activity	7.384	-1.1	-103.329	-101.902	N[C@@H]1[C@H]2CN(C[C@@H]12)C3=C(F)C=C4C(=O)\C(=C/N(C5=C(F)C=C(F)C=C5)C4=N3)C(O)=O	B1051983	3863	Tocris	null	-5.1317	null	Trovafloxacin mesylate	-1.1
P_Aeru-2-NR-51520-vs-selected-antibiotics	NCGC00381739-01	activity	14.733	-2.1	-112.125	-102.431	N[C@@H]1[C@H]2CN(C[C@@H]12)C3=C(F)C=C4C(=O)\C(=C/N(C5=C(F)C=C(F)C=C5)C4=N3)C(O)=O	H1043773	3863	Tocris	null	-4.8317	null	Trovafloxacin mesylate	-2.1
P_Aeru-3-NR-51524-vs-selected-antibiotics	NCGC00381739-01	activity	6.58099	-1.1	-112.842	-102.525	N[C@@H]1[C@H]2CN(C[C@@H]12)C3=C(F)C=C4C(=O)\C(=C/N(C5=C(F)C=C(F)C=C5)C4=N3)C(O)=O	H1043769	3863	Tocris	null	-5.1817	null	Trovafloxacin mesylate	-1.1
P_Aeru-4-NR-50573-vs-selected-antibiotics	NCGC00381739-01	activity	0.370076	-1.1	-107.593	-105.5	N[C@@H]1[C@H]2CN(C[C@@H]12)C3=C(F)C=C4C(=O)\C(=C/N(C5=C(F)C=C(F)C=C5)C4=N3)C(O)=O	H1043757	3863	Tocris	null	-6.4317	null	Trovafloxacin mesylate	-1.1
P_Aeru-5-NR-51515-vs-selected-antibiotics	NCGC00381739-01	activity	5.22747	-1.1	-99.114	-97.494	N[C@@H]1[C@H]2CN(C[C@@H]12)C3=C(F)C=C4C(=O)\C(=C/N(C5=C(F)C=C(F)C=C5)C4=N3)C(O)=O	H1043753	3863	Tocris	null	-5.2817	null	Trovafloxacin mesylate	-1.1
P_Aeru-NR-51516-vs-selected-cmpds	NCGC00381739-01	activity	0.026199	-1.1	-98.371	-108.742	N[C@@H]1[C@H]2CN(C[C@@H]12)C3=C(F)C=C4C(=O)\C(=C/N(C5=C(F)C=C(F)C=C5)C4=N3)C(O)=O	B1051987	3863	Tocris	null	-7.5817	null	Trovafloxacin mesylate	-1.1
Acineto-10-NR-52153-vs-selected-antibiotics	NCGC00390187-02	activity	0.165307	-1.1	-89.674	-90.532	NC1=C(F)C=C(F)C(=N1)N2\C=C(C(O)=O)/C(=O)C3=CC(=C(N4CC(O)C4)C(=C23)Cl)F	H1102737	HY-14814A	MedChem Express	null	-6.7817	null	Delafloxacin (meglumine)	-1.1
Acineto-6-NR-19298-vs-selected-antibiotics	NCGC00390187-02	activity	0.233502	-1.1	-102.527	-101.433	NC1=C(F)C=C(F)C(=N1)N2\C=C(C(O)=O)/C(=O)C3=CC(=C(N4CC(O)C4)C(=C23)Cl)F	E1043309	HY-14814A	MedChem Express	null	-6.6317	null	Delafloxacin (meglumine)	-1.1
Acineto-7-NR-19299-vs-selected-antibiotics	NCGC00390187-02	activity	0.029396	-1.1	-91.621	-95.402	NC1=C(F)C=C(F)C(=N1)N2\C=C(C(O)=O)/C(=O)C3=CC(=C(N4CC(O)C4)C(=C23)Cl)F	H1102721	HY-14814A	MedChem Express	null	-7.5317	null	Delafloxacin (meglumine)	-1.1
Acineto-8-NR-17777-vs-selected-antibiotics	NCGC00390187-02	activity	0.185478	-1.1	-100.38	-96.3	NC1=C(F)C=C(F)C(=N1)N2\C=C(C(O)=O)/C(=O)C3=CC(=C(N4CC(O)C4)C(=C23)Cl)F	H1043759	HY-14814A	MedChem Express	null	-6.7317	null	Delafloxacin (meglumine)	-1.1
Acineto-9-NR-17783-vs-selected-antibiotics	NCGC00390187-02	activity	1.65307	-1.1	-92.194	-90.76	NC1=C(F)C=C(F)C(=N1)N2\C=C(C(O)=O)/C(=O)C3=CC(=C(N4CC(O)C4)C(=C23)Cl)F	H1102733	HY-14814A	MedChem Express	null	-5.7817	null	Delafloxacin (meglumine)	-1.1
Acineto-NR-19298-vs-selected-cmpds	NCGC00390187-02	activity	0.658099	-1.1	-86.471	-93.887	NC1=C(F)C=C(F)C(=N1)N2\C=C(C(O)=O)/C(=O)C3=CC(=C(N4CC(O)C4)C(=C23)Cl)F	E5046967	HY-14814A	MedChem Express	null	-6.1817	null	Delafloxacin (meglumine)	-1.1
P_Aeru-1-NR-51516-vs-selected-antibiotics	NCGC00390187-02	activity	2.08109	-1.1	-131.956	-127.037	NC1=C(F)C=C(F)C(=N1)N2\C=C(C(O)=O)/C(=O)C3=CC(=C(N4CC(O)C4)C(=C23)Cl)F	B1051981	HY-14814A	MedChem Express	null	-5.6817	null	Delafloxacin (meglumine)	-1.1
P_Aeru-2-NR-51520-vs-selected-antibiotics	NCGC00390187-02	activity	2.61994	-1.1	-102.073	-99.09	NC1=C(F)C=C(F)C(=N1)N2\C=C(C(O)=O)/C(=O)C3=CC(=C(N4CC(O)C4)C(=C23)Cl)F	H1043771	HY-14814A	MedChem Express	null	-5.5817	null	Delafloxacin (meglumine)	-1.1
P_Aeru-3-NR-51524-vs-selected-antibiotics	NCGC00390187-02	activity	1.65307	-1.1	-103.086	-100.991	NC1=C(F)C=C(F)C(=N1)N2\C=C(C(O)=O)/C(=O)C3=CC(=C(N4CC(O)C4)C(=C23)Cl)F	H1043767	HY-14814A	MedChem Express	null	-5.7817	null	Delafloxacin (meglumine)	-1.1
P_Aeru-4-NR-50573-vs-selected-antibiotics	NCGC00390187-02	activity	0.208109	-1.1	-108.005	-100.234	NC1=C(F)C=C(F)C(=N1)N2\C=C(C(O)=O)/C(=O)C3=CC(=C(N4CC(O)C4)C(=C23)Cl)F	H1043755	HY-14814A	MedChem Express	null	-6.6817	null	Delafloxacin (meglumine)	-1.1
P_Aeru-5-NR-51515-vs-selected-antibiotics	NCGC00390187-02	activity	0.465899	-1.1	-99.716	-93.529	NC1=C(F)C=C(F)C(=N1)N2\C=C(C(O)=O)/C(=O)C3=CC(=C(N4CC(O)C4)C(=C23)Cl)F	H1043751	HY-14814A	MedChem Express	null	-6.3317	null	Delafloxacin (meglumine)	-1.1
P_Aeru-NR-51516-vs-selected-cmpds	NCGC00390187-02	activity	0.026199	-1.1	-108.254	-113.587	NC1=C(F)C=C(F)C(=N1)N2\C=C(C(O)=O)/C(=O)C3=CC(=C(N4CC(O)C4)C(=C23)Cl)F	B1051985	HY-14814A	MedChem Express	null	-7.5817	null	Delafloxacin (meglumine)	-1.1
Acineto-10-NR-52153-vs-selected-antibiotics	NCGC00484883-01	activity	8.28498	-2.2	-81.093	-78.645	CO\N=C1\CN(CC1CN)C2=NC3=C(C=C2F)C(=O)\C(=C/N3C4CC4)C(O)=O	H1102737	AC3139	Enzo	null	-5.0817	null	Gemifloxacin	-2.2
Acineto-6-NR-19298-vs-selected-antibiotics	NCGC00484883-01	activity	0.658099	-1.1	-102.772	-101.807	CO\N=C1\CN(CC1CN)C2=NC3=C(C=C2F)C(=O)\C(=C/N3C4CC4)C(O)=O	E1043309	AC3139	Enzo	null	-6.1817	null	Gemifloxacin	-1.1
Acineto-7-NR-19299-vs-selected-antibiotics	NCGC00484883-01	activity	0.08285	-1.1	-97.904	-99.856	CO\N=C1\CN(CC1CN)C2=NC3=C(C=C2F)C(=O)\C(=C/N3C4CC4)C(O)=O	H1102721	AC3139	Enzo	null	-7.0817	null	Gemifloxacin	-1.1
Acineto-8-NR-17777-vs-selected-antibiotics	NCGC00484883-01	activity	0.465899	-1.1	-100.655	-100.055	CO\N=C1\CN(CC1CN)C2=NC3=C(C=C2F)C(=O)\C(=C/N3C4CC4)C(O)=O	H1043759	AC3139	Enzo	null	-6.3317	null	Gemifloxacin	-1.1
Acineto-9-NR-17783-vs-selected-antibiotics	NCGC00484883-01	activity	20.8109	-2.2	-83.211	-78.439	CO\N=C1\CN(CC1CN)C2=NC3=C(C=C2F)C(=O)\C(=C/N3C4CC4)C(O)=O	H1102733	AC3139	Enzo	null	-4.6817	null	Gemifloxacin	-2.2
Acineto-NR-19298-vs-selected-cmpds	NCGC00484883-01	activity	8.28498	-2.1	-98.908	-97.779	CO\N=C1\CN(CC1CN)C2=NC3=C(C=C2F)C(=O)\C(=C/N3C4CC4)C(O)=O	E5046967	AC3139	Enzo	null	-5.0817	null	Gemifloxacin	-2.1
P_Aeru-1-NR-51516-vs-selected-antibiotics	NCGC00484883-01	activity	16.5307	-2.2	-81.211	-86.667	CO\N=C1\CN(CC1CN)C2=NC3=C(C=C2F)C(=O)\C(=C/N3C4CC4)C(O)=O	B1051981	AC3139	Enzo	null	-4.7817	null	Gemifloxacin	-2.1
P_Aeru-2-NR-51520-vs-selected-antibiotics	NCGC00484883-01	activity	26.1994	-3	-69.759	-62.696	CO\N=C1\CN(CC1CN)C2=NC3=C(C=C2F)C(=O)\C(=C/N3C4CC4)C(O)=O	H1043771	AC3139	Enzo	null	-4.5817	null	Gemifloxacin	-3
P_Aeru-3-NR-51524-vs-selected-antibiotics	NCGC00484883-01	activity	14.733	-2.1	-101.149	-95.046	CO\N=C1\CN(CC1CN)C2=NC3=C(C=C2F)C(=O)\C(=C/N3C4CC4)C(O)=O	H1043767	AC3139	Enzo	null	-4.8317	null	Gemifloxacin	-2.1
P_Aeru-4-NR-50573-vs-selected-antibiotics	NCGC00484883-01	activity	0.658099	-1.1	-107.764	-104.606	CO\N=C1\CN(CC1CN)C2=NC3=C(C=C2F)C(=O)\C(=C/N3C4CC4)C(O)=O	H1043755	AC3139	Enzo	null	-6.1817	null	Gemifloxacin	-1.1
P_Aeru-5-NR-51515-vs-selected-antibiotics	NCGC00484883-01	activity	14.733	-2.1	-90.434	-83.272	CO\N=C1\CN(CC1CN)C2=NC3=C(C=C2F)C(=O)\C(=C/N3C4CC4)C(O)=O	H1043751	AC3139	Enzo	null	-4.8317	null	Gemifloxacin	-2.1
P_Aeru-NR-51516-vs-selected-cmpds	NCGC00484883-01	activity	0.131308	-1.1	-89.748	-107.743	CO\N=C1\CN(CC1CN)C2=NC3=C(C=C2F)C(=O)\C(=C/N3C4CC4)C(O)=O	B1051985	AC3139	Enzo	null	-6.8817	null	Gemifloxacin	-1.1
Acineto-10-NR-52153-vs-selected-antibiotics	NCGC00522556-01	activity	8.28498	-1.1	-89.521	-89.841	NC[C@H]1OB(O)C2=C(OCCCO)C=CC=C12	H1102737	HY-12479A	MedChem Express	null	-5.0817	null	Epetraborole (hydrochloride)	-1.1
Acineto-6-NR-19298-vs-selected-antibiotics	NCGC00522556-01	activity	5.22747	-1.1	-104.021	-96.947	NC[C@H]1OB(O)C2=C(OCCCO)C=CC=C12	E1043309	HY-12479A	MedChem Express	null	-5.2817	null	Epetraborole (hydrochloride)	-1.1
Acineto-7-NR-19299-vs-selected-antibiotics	NCGC00522556-01	activity	8.28498	-1.1	-90.461	-95.259	NC[C@H]1OB(O)C2=C(OCCCO)C=CC=C12	H1102721	HY-12479A	MedChem Express	null	-5.0817	null	Epetraborole (hydrochloride)	-1.1
Acineto-8-NR-17777-vs-selected-antibiotics	NCGC00522556-01	activity	9.2959	-1.1	-98.516	-96.742	NC[C@H]1OB(O)C2=C(OCCCO)C=CC=C12	H1043759	HY-12479A	MedChem Express	null	-5.0317	null	Epetraborole (hydrochloride)	-1.1
Acineto-9-NR-17783-vs-selected-antibiotics	NCGC00522556-01	activity	13.1308	-2.1	-92.971	-92.129	NC[C@H]1OB(O)C2=C(OCCCO)C=CC=C12	H1102733	HY-12479A	MedChem Express	null	-4.8817	null	Epetraborole (hydrochloride)	-2.1
Acineto-NR-19298-vs-selected-cmpds	NCGC00522556-01	activity	9.2959	-1.1	-100.828	-89.986	NC[C@H]1OB(O)C2=C(OCCCO)C=CC=C12	E5046967	HY-12479A	MedChem Express	null	-5.0317	null	Epetraborole (hydrochloride)	-1.3
P_Aeru-1-NR-51516-vs-selected-antibiotics	NCGC00522556-01	activity	11.7028	-2.1	-134.927	-129.444	NC[C@H]1OB(O)C2=C(OCCCO)C=CC=C12	B1051981	HY-12479A	MedChem Express	null	-4.9317	null	Epetraborole (hydrochloride)	-2.1
P_Aeru-2-NR-51520-vs-selected-antibiotics	NCGC00522556-01	activity	18.5478	-2.2	-56.551	-57.403	NC[C@H]1OB(O)C2=C(OCCCO)C=CC=C12	H1043771	HY-12479A	MedChem Express	null	-4.7317	null	Epetraborole (hydrochloride)	-2.2
P_Aeru-3-NR-51524-vs-selected-antibiotics	NCGC00522556-01	activity	14.733	-2.1	-102.851	-98.095	NC[C@H]1OB(O)C2=C(OCCCO)C=CC=C12	H1043767	HY-12479A	MedChem Express	null	-4.8317	null	Epetraborole (hydrochloride)	-2.1
P_Aeru-4-NR-50573-vs-selected-antibiotics	NCGC00522556-01	activity	6.58099	-1.1	-117.315	-106.323	NC[C@H]1OB(O)C2=C(OCCCO)C=CC=C12	H1043755	HY-12479A	MedChem Express	null	-5.1817	null	Epetraborole (hydrochloride)	-1.1
P_Aeru-5-NR-51515-vs-selected-antibiotics	NCGC00522556-01	activity	16.5307	-2.1	-85.496	-84.371	NC[C@H]1OB(O)C2=C(OCCCO)C=CC=C12	H1043751	HY-12479A	MedChem Express	null	-4.7817	null	Epetraborole (hydrochloride)	-2.1
P_Aeru-NR-51516-vs-selected-cmpds	NCGC00522556-01	activity	7.384	-1.1	-129.225	-115.047	NC[C@H]1OB(O)C2=C(OCCCO)C=CC=C12	B1051985	HY-12479A	MedChem Express	null	-5.1317	null	Epetraborole (hydrochloride)	-1.1
