## Supplementary material for "Breaking the Phalanx: Overcoming Bacterial Drug Resistance with Quorum Sensing Inhibitors that Enhance Therapeutic Activity of Antibiotics": Supplemental Data 6 - Synergistic and Antagonistic Interactions Table_v2.xlsx

### Sheet: A. baumannii
Combination Compound	Antibiotic	DBSumPos	DBSumNeg	No_Strains_Antagonistic_Count	No_Strains_Synergy_Count	Interaction
Abafungin	Clinafloxacin	5.43	-0.08	2	0	Antagonistic
Abafungin	Difloxacin HCl	4.32	-0.2	1	0	Antagonistic
Abafungin	Enrofloxacin	3.36	-0.14	1	0	Antagonistic
Abafungin	Garenoxacin (Mesylate hydrate)	4.82	-0.08	1	0	Antagonistic
Abafungin	Gemifloxacin	3.81	-0.22	1	0	Antagonistic
Abafungin	Grepafloxacin	3.15	-0.19	1	0	Antagonistic
Abafungin	Trovafloxacin mesylate	3.21	-0.49	1	0	Antagonistic
Azaguanine-8	Chlorhexidine	4.11	-1.52	1	0	Antagonistic
Azaguanine-8	Ciprofloxacin hydrochloride	8.57	-0.75	2	0	Antagonistic
Azaguanine-8	Delafloxacin (meglumine)	4.73	-0.11	1	0	Antagonistic
Azaguanine-8	Trovafloxacin mesylate	3.4	-0.35	1	0	Antagonistic
Curcumin	Avibactam sodium	3.17	-0.21	1	0	Antagonistic
Curcumin	Ciprofloxacin hydrochloride	4.54	-2.46	2	0	Antagonistic
Curcumin	Delafloxacin (meglumine)	4.42	-0.32	1	0	Antagonistic
Curcumin	Meropenem	5.98	-0.85	2	0	Antagonistic
Indomethacin	Difloxacin HCl	9.91	-0.1	1	0	Antagonistic
Ketoprofen	Cefiderocol	3.46	-0.11	1	0	Antagonistic
Levamisole	Ciprofloxacin hydrochloride	5.46	-0.2	1	0	Antagonistic
Levamisole	Delafloxacin (meglumine)	3.53	-0.63	1	0	Antagonistic
Levamisole	Difloxacin HCl	9.24	-0.38	1	0	Antagonistic
Naldemedine	Difloxacin HCl	3.66	-0.43	1	0	Antagonistic
Naldemedine	Trovafloxacin mesylate	5.17	-0.62	1	0	Antagonistic
Sulfathiazole	Delafloxacin (meglumine)	4.53	-0.35	1	0	Antagonistic
Sulfathiazole	Cefiderocol	5.57	-0.18	1	0	Antagonistic
Indomethacin	Ciprofloxacin hydrochloride	6.44	-4.13	1	1	Mixed
Curcumin	Piperacillin	1.2	-3.73	0	1	Synergistic
Indomethacin	Piperacillin	0.17	-3.94	0	1	Synergistic
Ketoprofen	Ciprofloxacin hydrochloride	0.88	-4.2	0	1	Synergistic
Ketoprofen	Piperacillin	0.17	-3.76	0	1	Synergistic
Levamisole	Chlorhexidine	0.39	-3.02	0	1	Synergistic
Piroxicam	Chlorhexidine	1.06	-2.78	0	1	Synergistic
Piroxicam	Ciprofloxacin hydrochloride	1.06	-4.17	0	1	Synergistic
Piroxicam	Piperacillin	0.24	-4.98	0	1	Synergistic
Sulfathiazole	Tobramycin	0.44	-2.88	0	1	Synergistic

### Sheet: P. aeruginosa
Combination Compound	Antibiotic	DBSumPos	DBSumNeg	No_Strains_Synergy_Count	No_Strains_Antagonistic_Count	Interaction
Azaguanine-8	Chlorhexidine	5.98	-0.36	0	1	Antagonistic
Curcumin	Chlorhexidine	3.15	-0.59	0	1	Antagonistic
Ketoprofen	Cefiderocol	3.46	-1.16	0	1	Antagonistic
Azaguanine-8	Piperacillin	3.88	-3.7	1	2	Mixed
Curcumin	Piperacillin	4.79	-4.36	1	1	Mixed
Piroxicam	Piperacillin	4.73	-3.81	1	1	Mixed
Indomethacin	Piperacillin	1.02	-3.8	1	0	Synergistic
Ketoprofen	Piperacillin	0.52	-3.65	1	0	Synergistic
Levamisole	Cefepime	0.89	-2.92	1	0	Synergistic
Levamisole	Meropenem	1.18	-4.87	1	0	Synergistic
Levamisole	Piperacillin	1.05	-2.75	1	0	Synergistic
Levamisole	Trovafloxacin mesylate	0.58	-4.14	1	0	Synergistic
Sulfathiazole	Chlorhexidine	1.01	-3.19	1	0	Synergistic
Sulfathiazole	Meropenem	0.39	-3.7	1	0	Synergistic
Sulfathiazole	Trovafloxacin mesylate	0.52	-3.9	1	0	Synergistic
